# Generation of a biliary tract cancer cell line atlas reveals molecular subtypes and therapeutic targets

**DOI:** 10.1101/2024.07.04.601970

**Authors:** Vindhya Vijay, Negin Karisani, Lei Shi, Yu-Han Hung, Phuong Vu, Prabhat Kattel, Lauren Kenney, Joshua Merritt, Ramzi Adil, Qibiao Wu, Yuanli Zhen, Robert Morris, Johannes Kreuzer, Meena Kathiresan, Xcanda Ixchel Herrera Lopez, Haley Ellis, Ilaria Gritti, Lilian Lecorgne, Ines Farag, Alexandra Popa, William Shen, Hiroyuki Kato, Qin Xu, Eranga R. Balasooriya, Meng-Ju Wu, Saireudee Chaturantabut, Robin K. Kelley, James M. Cleary, Michael S. Lawrence, David Root, Cyril H. Benes, Vikram Deshpande, Dejan Juric, William R. Sellers, Cristina R. Ferrone, Wilhelm Haas, Francisca Vazquez, Gad Getz, Nabeel Bardeesy

## Abstract

Biliary tract cancers (BTCs) are a group of deadly malignancies encompassing intrahepatic and extrahepatic cholangiocarcinoma, gallbladder carcinoma, and ampullary carcinoma. Here, we present the integrative analysis of 63 BTC cell lines via multi-omics clustering and genome-scale CRISPR screens, providing a platform to illuminate BTC biology and inform therapeutic development. We identify dependencies broadly enriched in BTC compared to other cancers as well as dependencies selective to the anatomic subtypes. Notably, cholangiocarcinoma cell lines are stratified into distinct lineage subtypes based on biliary or dual biliary/hepatocyte marker signatures, associated with dependency on specific lineage survival factors. Transcriptional analysis of patient specimens demonstrates the prognostic significance of these lineage subtypes. Additionally, we delineate strategies to enhance targeted therapies or to overcome resistance in cell lines with key driver gene mutations. Furthermore, clustering based on dependencies and proteomics data elucidates unexpected functional relationships, including a BTC subgroup with partial squamous differentiation. Thus, this cell line atlas reveals potential therapeutic targets in molecularly defined BTCs, unveils biologically distinct disease subtypes, and offers a vital resource for BTC research.
