## Supplemental Tables for "Generation of a biliary tract cancer cell line atlas reveals molecular subtypes and therapeutic targets": Table_S8.xlsx

### Sheet: Gene effect threshold<-0.5
Gene	BTC common essential	Dependent Cell Lines	Dependent Cell Lines (%)	Dependent Cell Lines Median Gene Effect	NormLRT	High 3p13 ssGSEA[n=17] (%)	Low 3p13 ssGSEA[n=20] (%)	ARID1A MT[n=5] (%)	BAP1 MT[n=2] (%)	BRAF MT[n=2] (%)	CDKN2A MT[n=24] (%)	EGFR MT[n=3] (%)	ERBB2 MT[n=2] (%)	FGFR2 MT[n=4] (%)	KRAS MT[n=14] (%)	PBRM1 MT[n=2] (%)	SMAD4 MT[n=10] (%)	TP53 MT[n=29] (%)	IDH1/2 MT[n=2] (%)	AC[n=5] (%)	ECC[n=7] (%)	GBC[n=6] (%)	ICC[n=21] (%)	R1[n=8] (%)	R2[n=1] (%)	R3[n=7] (%)	R4[n=21] (%)	P1[n=7] (%)	P2[n=3] (%)	P3[n=9] (%)	P4[n=5] (%)	P5[n=13] (%)	C1[n=6] (%)	C2[n=2] (%)	C3[n=8] (%)	C4[n=11] (%)	C5[n=7] (%)	C6[n=5] (%)	Top Predictive Feature (ACC > 0.3)	Top co-dependency
ARHGEF7	Yes	24	62	-0.776864	2.9101					100	58			75	57		60	69	100		57	50	67	62		86	57	71			100	69			50	73	86	60	PLCXD2 (RNA)	NUP62
EGFR	Yes	25	64	-0.838486	10.1489			80	100		67	100	100	75	50		50	72		80	71	50	62			71	71		67	78	80	62	50			91	71	60	C1orf116 (RNA)	TMEM14A
ITGB1	Yes	20	51	-0.847416	0.766239					100		67	100		43		60	59				50	52				62				80	62				55	86	80	GJB5 (RNA)	ABI1
RAB10	Yes	20	51	-0.935401	5.8706			60	100	100	67					100	70	48	100	80			52			57	62	57				69		100	50	64	57			RABIF
STX4	Yes	23	59	-1.04555	13.7645						58	67	100	75		100	80	66		80	57		67			57	81			56		92		100		64	71	100	S100A14 (RNA)	STXBP3
STXBP3	Yes	21	54	-0.925673	9.02387						50	100	100			100	60	59		80		50	52				71		67			77		100		64	57	80	IQANK1 (RNA)	STX4
TYMS	Yes	21	54	-1.67588	21.2899			60	100		62	67	100	100	43		60	52		80	71		48	62		71	48			78	100			100		91			TYMP (RNA)	DHFR
ABI1		8	21	-0.58792	22.2888					100								24					24				38										86		PTK6 (RNA)	NCKAP1
BRAF		4	10	-1.00067	49.847					100								7																					BRAF (MutHot)	MAPK1
BRK1		13	33	-0.798767	7.56882					100								34				67	33		100		43		67				50				71			NCKAP1
CDH1		8	21	-0.773961	11.8602					100								21					24				33										71		C1orf116 (RNA)	CTNNA1
CDK4		19	49	-0.76399	13.5759			60			58	67			57		80	41			71	67	43	62	100		48	57		56			100	100	50			60	CDK6 (RNA)	UBQLN4
CRK		8	21	-0.638019	14.9093													21	100				24																TAX1BP3 (RNA)	TNS3
CTNNB1		8	21	-1.06001	29.3252													21																100					AXIN2 (RNA)	TCF7L2
DHODH		8	21	-0.793314	15.4568				100									24											67							55				UMPS
DPM2		7	18	-0.823836	20.5985													10												56			50							DPM3
ELMO2		8	21	-1.09871	27.6768													14	100			50		62				71							75				SYDE1 (RNA)	ITGAV
ERBB2		9	23	-0.871555	48.7666								100			100	40	24					33				24													SKA1
FADD		16	41	-0.707361	10.3768				100		46				43		40	45		80		50	29	50			38			67						64				AMDHD2
FDFT1		4	10	-0.979309	40.7902													10																						SREBF2
FERMT2		13	33	-0.804567	10.3396													28	100				43		100		24						67		50					SRD5A3
FPGS		16	41	-0.999509	18.8094				100		50	67		75		100		41				67	33	62		71	24	57		67	60				50	91				MTHFD1
GRHL2		11	28	-0.623898	17.2843								100					34					33				38											60	GRHL2 (RNA)	ELMO3
HDAC7		2	5	-0.648522	4.74619					100								3																						FBXO22
HNF1B		18	46	-0.947942	18.303			80	100	100	58			100		100		38	100		57		52			100	43			67	100			100		64	57		HNF1B (RNA)	PCBD1
IDH3A		16	41	-0.753696	23.8334						42	67			57		40	34	100	80		50	33	62			33	86	67						88				ARHGEF10L (RNA)	AMD1
IPPK		14	36	-0.804853	18.3194			60	100			67						38				67	33	50			29	57								64				NAMPT
ITGA3		10	26	-0.680161	13.6962					100							40	31					33				48					54					86		GJB3 (RNA)	ITGB1
ITGAV		12	31	-0.93424	14.9551										43			28	100			50	33	88	100	57		86							88				SYDE1 (RNA)	ELMO2
ITGB5		11	28	-0.954768	29.7187	53	10								43			24	100			50	24	62	100			71							88				SYDE1 (RNA)	ITGAV
KIF18B		9	23	-0.951928	31.6974													14									24		67											KIF2C
MAP2K1		3	8	-1.00845	24.4329					100								7																					BRAF (MutHot)	BRAF
MAPK1		5	13	-1.10813	25.0491					100								10																					BRAF (MutHot)	BRAF
MARK2		17	44	-0.766056	7.27465								100		57		50	48		80	57		38				57			56		69					86	60	C15orf48 (RNA)	STAMBP
MBTD1		10	26	-0.585117	20.3747													17	100				33			57														MDM4
MDM4		4	10	-0.633976	17.7428													0	100																				EDA2R (RNA)	MBTD1
NAMPT		17	44	-0.769174	11.0025			60	100		50	67		75	43		40	45				67	38	62	100	57	29	57	67	56	60				50	82				OGDH
NMNAT1		8	21	-0.784137	28.3229				100					75		100		21					29			71														OOEP
NXT1		17	44	-0.855824	17.7657			80	100		50	67			57		60	38			100		33		100		48		100				83	100	50				NXT2 (RNA)	MRPS10
PARD6B		15	38	-0.88896	12.4266	12	60			100		67						38	100				52			57	43				60						86		PARD6B (RNA)	TP53BP2
PPCDC		5	13	-0.941843	45.3829													17				67																		ATIC
PRKCI		7	18	-0.913654	32.23							67						17	100				24																PARD6B (RNA)	PARD3
PRKRA		18	46	-0.961208	26.715			80			50		100		57		50	48				50	43	50			52			56		62	83				71	60		SMARCA2
RFK		18	46	-0.870519	4.34932				100		50	67			43	100		45		80		50	48		100	57	43		67	56	60				50	82				GMPS
SLC2A1		14	36	-0.957894	4.55364						42	67		75		100		28					43			57	29		67		60				50	64				LTO1
SLC7A1		10	26	-0.774229	20.5112												40	28					29				29				60			100						SPRING1
SLC7A5		17	44	-0.906487	5.44546				100	100	46							48		80		67	38	62			38	57			80				50	82				RFK
SOX9		15	38	-0.906641	9.30803					100		67		75				41			57		33				38				60						71		MIA (RNA)	TMEM200B
SQLE		4	10	-0.882002	22.5262													10																						LSS
SREBF1		15	38	-0.924006	28.3037			60				67					60	45				83	24				48						67				57			SCAP
STAMBP		5	13	-0.973672	35.6332													17																				60		MARK2
TEAD1		15	38	-0.701796	14.4227					100					50			38					43	62			33	57			60				50		71		CAPN2 (RNA)	VCL
TGFBR1		4	10	-0.986636	23.7418													7																					CGB5 (RNA)	TGFBR2
TP63		5	13	-0.990111	42.9303												40	17									24											80	SERPINB13 (RNA)	SNAI2
TUBB4B		18	46	-0.736334	24.0101						46		100		43		50	45	100	100			48			71	48					62		100	62			60		NDE1
UXS1		17	44	-1.09444	16.804			60	100		50	67		100		100		38	100				52		100	100	24		67	56	100				50	91			UGDH (RNA)	NANS
WWTR1		13	33	-0.716942	6.89515	59	10								50		40	31				67		75			24	57					67		62					ELMO2

### Sheet: Gene effect threshold<-0.8,-1
Gene	BTC common essential	Dependent Cell Lines	Dependent Cell Lines (%)	Dependent Cell Lines Median Gene Effect	NormLRT	High 3p13 ssGSEA[n=17] (%)	Low 3p13 ssGSEA[n=20] (%)	ARID1A MT[n=5] (%)	BAP1 MT[n=2] (%)	BRAF MT[n=2] (%)	CDKN2A MT[n=24] (%)	EGFR MT[n=3] (%)	ERBB2 MT[n=2] (%)	FGFR2 MT[n=4] (%)	KRAS MT[n=14] (%)	PBRM1 MT[n=2] (%)	SMAD4 MT[n=10] (%)	TP53 MT[n=29] (%)	IDH1/2 MT[n=2] (%)	AC[n=5] (%)	ECC[n=7] (%)	GBC[n=6] (%)	ICC[n=21] (%)	R1[n=8] (%)	R2[n=1] (%)	R3[n=7] (%)	R4[n=21] (%)	P1[n=7] (%)	P2[n=3] (%)	P3[n=9] (%)	P4[n=5] (%)	P5[n=13] (%)	C1[n=6] (%)	C2[n=2] (%)	C3[n=8] (%)	C4[n=11] (%)	C5[n=7] (%)	C6[n=5] (%)	Top Predictive Feature (ACC > 0.3)	Top co-dependency
AHCYL1	Yes	12	31	-1.13214	5.43013			60	100		46							28				50	29	62				57		56					62	55			GAL3ST1 (RNA)	PPAT
KRAS	Yes	21	54	-1.33432	18.5678	76	30	60			58		100		100		60	48		80	71	50	43	62	100		52	57		56		62	67	100	62		57		KRAS (MutHot)	RAF1
NCKAP1	Yes	11	28	-1.19884	8.86588					100							40	34				50	29				48										86			ABI1
PIK3CA	Yes	6	15	-0.905742														14									24							100					PIK3CA (MutHot)	GNA13
PRMT5	Yes	22	56	-1.13731							50	67	100		57		50	59	100		71	50	52				67	57		56	60	54			50	55	86	60	MTAP (CNV)	BUB3
PTPN11	Yes	20	51	-1.23113		29	70	60			54	67	100	100		100	60	55	100			50	67			100	43	57		56	80		50		50	82		60	KRAS (MutHot)	GRB2
RAB6A	Yes	14	36	-1.17012	6.8043e-05								100				40	45					33				52				60						71	80	FAM124A (RNA)	RIC1
RIC1	Yes	16	41	-1.37305	0.00169122				100			67	100				60	52				50	43				52				60					55		100		RAB6A
SLC3A2	Yes	4	10	-1.14905	2.77604													10																						SLC7A5
SNAP23	Yes	19	49	-1.39562	7.75647							100			50		60	55			57	50	48	50			62			56		69					71	80	SNAP25 (RNA)	DHX38
